# A subset of lung cancer cases shows robust signs of homologous recombination deficiency associated genomic mutational signatures

**DOI:** 10.1101/576223

**Authors:** Miklos Diossy, Zsofia Sztupinszki, Judit Borcsok, Marcin Krzystanek, Viktoria Tisza, Sandor Spisak, Orsolya Rusz, Jozsef Timar, István Csabai, Judit Moldvay, Anders Gorm Pedersen, David Szuts, Zoltan Szallasi

## Abstract

**Background:** Consistent with their assumed mechanism of action, PARP inhibitors show significant therapeutic efficacy in breast, ovarian and prostate cancer, which are the solid tumor types most often associated with the loss of function of key homologous recombination genes. It remains unknown, however, how frequent homologous recombination deficiency (HRD) is in other solid tumor types. Since it is well established, that HRD induces specific DNA aberration profiles and genomic scars that can be captured by various next-generation sequencing (NGS) based biomarkers, it is possible to assess the presence or absence of this DNA repair pathway aberration in any given tumor biopsy.

**Methods:** We derived the various HRD associated mutational signatures from whole genome and whole exome sequencing data in the lung adenocarcinoma (LUAD) and lung squamous carcinoma (LUSC) cases from TCGA, in a patient of ours with stage IVA lung cancer with exceptionally good response to platinum-based therapy and in lung cancer cell lines.

**Results:** We have found evidence that a subset of the investigated cases shows robust signs of HR deficiency, some of which exhibiting similar patterns to those with a complete loss of function of either BRCA1 or BRCA2 genes, however, without any signs of genetic alterations being present in either of those genes. The extreme platinum responder case also showed a robust HRD associated genomic mutational profile. HRD associated mutational signatures were also associated with PARP inhibitor sensitivity in lung cancer cell lines.

**Conclusions:** Lung cancer cases with high levels of HRD associated mutational signatures could be candidates for PARP inhibitor treatment, and in general, the prioritization of patients for clinical trials might be achieved using the combined analysis of the HRD-related next-generation sequencing-based mutational signatures.
