## Supplementary Table 1 for "A subset of lung cancer cases shows robust signs of homologous recombination deficiency associated genomic mutational signatures"

### Sheet: supplementary_table_1
Supplementary Table 1: List of the LUAD whole genome HRD-related attributes, that were used to calculate the HRDetect scores of the samples. Pound signs in front of attribute names indicate that the absolute number of mutations is considered. Values in the regular HRDetect column was calculated by using the standardized and log-transformed values of these attributes alone, while the breast standa…
donorID	Fraction of Microhomologies	# Signature.3	# RS3	# RS5	HRD_LOH	#Signature.8	HRDetect	HRDetect (breast standardized)
TCGA-05-4389	0.0434783	0	0	10	12	2600	0.00260972	0.000184618
TCGA-05-4395	0.0256709	0	0	18	12	8995	0.00161602	0.000169868
TCGA-05-4396	0.0305712	0	0	16	12	10228	0.00192071	0.000180241
TCGA-05-4397	0.0285189	3171	0	52	10	8460	0.118541	0.0105265
TCGA-05-4398	0.0208232	0	0	51	15	13159	0.00299982	0.000322188
TCGA-05-4420	0.0404412	0	11	36	10	2125	0.133117	0.00178456
TCGA-05-5429	0.0229885	0	3	6	8	347	0.0035761	0.000164253
TCGA-38-4628	0.134775	4307	0	47	17	4683	0.970149	0.166783
TCGA-44-2659	0.0229008	0	0	15	8	1469	0.000795434	0.000101266
TCGA-44-2665	0.0943396	3069	0	12	6	0	0.352702	0.011782
TCGA-44-6148	0.227273	153	0	0	8	45	0.924026	0.0170222
TCGA-49-4486	0.0333333	505	0	0	1	653	0.000868566	0.000123924
TCGA-49-4512	0.137566	397	0	13	11	488	0.766832	0.0237153
TCGA-49-6742	0.0370813	3161	0	26	3	4252	0.0407128	0.00379892
TCGA-50-5066	0.0252207	0	0	31	18	10005	0.00332048	0.000309951
TCGA-50-5930	0.00619515	0	0	45	13	14321	0.00117894	0.000187852
TCGA-50-5932	0.0442708	0	0	7	11	3271	0.00205996	0.000147712
TCGA-50-6591	0.0789474	754	0	3	17	576	0.193947	0.00579883
TCGA-50-6597	0.0877863	128	8	3	8	1477	0.655234	0.00909757
TCGA-55-6972	0.0286041	0	0	0	9	8287	0.000233005	2.70208e-05
TCGA-55-6982	0.0894495	1728	2	16	8	1536	0.7703	0.0309129
TCGA-55-6984	0.134615	19	0	0	6	138	0.0685347	0.000810465
TCGA-55-6986	0.0666667	139	0	0	3	142	0.00465906	0.000260863
TCGA-55-7281	0.0137741	0	0	7	8	11319	0.000359098	5.74448e-05
TCGA-55-8299	0.0478723	709	0	14	6	2173	0.0425808	0.00278918
TCGA-64-1678	0.025641	0	0	32	7	7699	0.00130367	0.00015623
TCGA-64-1680	0.136364	913	5	16	7	132	0.978249	0.0880312
TCGA-67-3771	0.0527651	4207	18	182	15	25268	0.992186	0.339814
TCGA-67-6215	0.0472973	180	0	8	2	0	0.00493802	0.000450249
TCGA-73-4659	0.0278884	0	1	1	5	2426	0.000517617	4.14877e-05
TCGA-73-4666	0.0234467	0	0	26	10	2389	0.00142539	0.000165572
TCGA-75-5147	0.0603448	441	4	1	9	449	0.223281	0.00387731
TCGA-75-6203	0.147727	865	1	2	4	0	0.712805	0.0118891
TCGA-75-7030	0.2	43	0	0	2	0	0.361402	0.00205501
TCGA-78-7143	0.156863	1332	2	17	5	273	0.972982	0.0831636
TCGA-78-7146	0.0663755	0	0	75	15	13599	0.031906	0.00119968
TCGA-78-7156	0.0197905	0	0	4	5	5888	0.000225209	3.58718e-05
TCGA-78-7158	0.0180095	0	1	4	2	7346	0.0002672	3.2303e-05
TCGA-78-7535	0.0371094	0	0	35	26	3578	0.00898466	0.000573407
TCGA-91-6840	0.0402542	0	0	16	16	3606	0.00397134	0.000275602
TCGA-91-6847	0.0681115	949	2	13	19	934	0.668797	0.0244989
TCGA-97-8171	0.0351759	171	0	0	3	879	0.00124184	0.000141807
