## Supplementary Table 2 for "A subset of lung cancer cases shows robust signs of homologous recombination deficiency associated genomic mutational signatures"

### Sheet: supplementary_table_2
Supplementary Table 2: List of the LUSC whole genome HRD-related attributes, that were used to calculate the HRDetect scores of the samples. Pound signs in front of attribute names indicate that the absolute number of mutations is considered. Values in the regular HRDetect column was calculated by using the standardized and log-transformed values of these attributes alone, while the breast standa…
donorID	Fraction of Microhomologies	# Signature.3	# RS3	# RS5	HRD_LOH	#Signature.8	HRDetect	HRDetect (breast standardized)
TCGA-18-3408	0.078629	0	0	8	5	199	0.000843276	0.000180657
TCGA-18-3415	0.0800439	0	111	140	19	7051	0.846509	0.070873
TCGA-18-4721	0.0571429	0	0	59	20	8332	0.0104789	0.000984453
TCGA-21-1076	0.022412	0	8	26	9	297	0.000728425	0.000659947
TCGA-21-1078	0.11215	17114	0	0	3	0	0.0363655	0.0054066
TCGA-21-1082	0.038009	0	15	23	14	252	0.00647574	0.00187465
TCGA-21-1083	0.0235624	739	0	54	17	783	0.0127516	0.00667308
TCGA-21-5782	0.175963	179	7	208	20	8124	0.999777	0.558356
TCGA-22-1016	0.0447898	613	2	105	16	2970	0.187067	0.031374
TCGA-22-5477	0.0697248	2580	0	46	21	5042	0.43228	0.0382228
TCGA-22-5485	0.0298977	0	0	8	13	1169	0.000139825	0.000120291
TCGA-22-5492	0.0334347	1195	0	8	18	6631	0.00824298	0.00419293
TCGA-33-4586	0.0180343	0	0	24	19	869	0.000265651	0.000213175
TCGA-34-2596	0.0363071	0	6	17	20	6386	0.00464522	0.00121787
TCGA-34-2600	0.018797	10	4	18	20	2448	0.00300243	0.00184301
TCGA-34-5240	0.0255102	0	8	7	20	2236	0.00128006	0.000691216
TCGA-37-4135	0.0442708	0	16	53	22	1724	0.0469613	0.00534694
TCGA-43-3394	0.0294715	232	10	17	16	65	0.027287	0.0120409
TCGA-43-3920	0.0408163	0	20	31	12	64	0.00927185	0.00245456
TCGA-43-5670	0.066087	9946	3	48	15	5676	0.684116	0.125169
TCGA-52-7812	0.043222	0	1	27	15	5882	0.0023308	0.000601421
TCGA-56-1622	0.027361	0	0	33	22	13435	0.000977373	0.000384297
TCGA-56-7582	0.0652921	0	13	11	24	3671	0.0552277	0.00356499
TCGA-60-2698	0.0221439	362	27	123	19	707	0.262811	0.0811266
TCGA-60-2711	0.0708955	1201	18	34	13	1009	0.705541	0.118135
TCGA-60-2713	0.0257611	1345	9	36	17	1048	0.0938414	0.0373778
TCGA-60-2719	0.0601901	6259	4	22	17	1376	0.459462	0.075816
TCGA-60-2722	0.0228571	0	3	17	17	4392	0.000837836	0.000515755
TCGA-60-2724	0.0247148	4471	0	46	9	717	0.00983382	0.00867716
TCGA-60-2726	0.0240832	48	0	29	9	88	0.00074959	0.000835029
TCGA-66-2744	0.034717	140	1	51	17	3866	0.0243798	0.00690968
TCGA-66-2756	0.0175342	0	0	21	13	2513	0.000130089	0.000151036
TCGA-66-2759	0.0378474	0	11	35	10	10509	0.0049613	0.00164846
TCGA-66-2766	0.138753	2151	187	600	26	308	0.999985	0.971287
TCGA-66-2789	0.0355757	1656	9	92	16	25758	0.346847	0.0865977
TCGA-66-2793	0.0885693	1189	6	152	21	7628	0.966153	0.255938
TCGA-66-2795	0.0631793	0	15	56	11	10415	0.0597176	0.00510206
TCGA-68-7755	0.0473965	0	16	32	14	3306	0.0193029	0.0031429
TCGA-68-8250	0.0286667	0	7	30	16	565	0.0029912	0.00119439
TCGA-77-6843	0.060472	0	1	25	9	12386	0.00329215	0.000603199
TCGA-77-7139	0.041456	0	1	25	12	10845	0.00138975	0.00047529
TCGA-85-8052	0.0689266	0	6	20	7	18439	0.00984453	0.00134543
TCGA-85-8277	0.0423242	0	29	62	26	6480	0.101436	0.00984517
TCGA-90-7767	0.0442748	0	3	23	21	1037	0.00634948	0.00114535
TCGA-92-8064	0.0446058	0	4	18	12	1288	0.00261632	0.000778996
TCGA-94-7943	0.0977702	318	9	44	8	3860	0.737331	0.067229
TCGA-96-7545	0.0616333	0	0	14	14	6528	0.00240487	0.00037756
TCGA-98-8022	0.0357143	0	0	45	11	321	0.00061331	0.000295949
H75T	0.170285	1252	0	46	11	8318	0.992571	0.141438
